# A new class of lipid transfer proteins is required for the recycling of lipids from the *P. falciparum* digestive vacuole

**DOI:** 10.64898/2026.09.11.750981

**Authors:** Andrés Guillén-Samander, Yara Ahmed, Ana Ribeiro-Holbein, José Cubillán-Marín, Katharina Höhn, Cristian Rocha-Roa, Jana Dröge, Lea S. Panitzsch, Paul-Christian Burda, Tim-Wolf Gilberger, Stefano Vanni, Tobias Spielmann

**Affiliations:** Bernhard Nocht Institute for Tropical Medicine, Hamburg, Germany; Department of Biology, University of Fribourg, Fribourg, Switzerland; Centre for Structural Systems Biology, Hamburg, Germany; University of Hamburg, Hamburg, Germany

**Author notes:** Institute of Veterinary Pathology, Justus Liebig University Giessen, Giessen, Germany (Paul-Christian Burda).

## Abstract

Malaria parasites endocytose large quantities of hemoglobin from the host erythrocyte, a process critical for parasite survival, leading to extensive membrane internalization. While hemoglobin degradation in the digestive vacuole (DV) is well studied, how the parasite deals with the membranes arriving within the DV is unknown. Here we identified PfTUPA, a previously uncharacterized lipid transfer protein in the DV membrane that is needed for this function. PfTUPA contains a soluble TULIP-like lipid transport domain exposed to the DV lumen and a transmembrane lipid transfer domain of bacterial origin (PqiA) in the DV membrane. Structural comparisons revealed proteins with various PqiA and TULIP-like domain combinations across distant eukaryotic clades, indicating this is a frequent functional partnership. Hence, PfTUPA belongs to a new class of eukaryotic lipid transfer proteins that in malaria parasites is needed for a key function of its biology.
