## Supplementary material for "A new class of lipid transfer proteins is required for the recycling of lipids from the *P. falciparum* digestive vacuole": Table S2

### Sheet: Cloning and Int.Check primers
	Table S2: All primer and oligonucleotide sequences, and cloning strategies used in this study.
	Construct		Cloning method	Template (amplicon if PCR)	Oligo sequence	Backbone (digestion enzymes)
	SLI plasmids
	pSLI-N-GFP-2xFKBP-PfTUPA	Step1	Gibson cloning	gDNA (0214800 Nterm HR)	CTATAGAATACTCGCGGCCGCTAGTTGGAATTATTACGTAATGC	pSLI-N-GFP-2xFKBP (NotI, PmeI)
					TAACTTCTGCTCGTTTAAACCTGCACCATTTAACATCCTTGCCTC
		Step2	T4 DNA ligation	pUC57-recodonized PfTUPA (synthesized by BioCat) digested with AvrII and StuI		pSLI-N-GFP-2xFKBP-PfTUPA Step1 (AvrII, StuI)
	pSLI-N-Halo-PfTUPA		Gibson cloning	pSLI-N-Halo (Halo)	TCCAGGTCCAGCTAGCATGGCAGAAATTGGTACGGG	pSLI-N-GFP-2xFKBP-PfTUPA (NheI, MluI)
					GCACCTCTAGCACGCGTACCTGAAATTTCTAATGTACTTAGC
	pSLI-N-mChSEP-PfTUPA		Gibson cloning	CAM__PMII-mChSEP__ diCre (mChSEP)	GTTGAAGAAAATCCAGGTCCAGCTAGCATGGTGAGCAAGGGCGAGGAGG	pSLI-N-GFP-2xFKBP-PfTUPA (NheI, MluI)
					CCAGCACCAGCAGCAGCACCTCTAGCACGCGTGTTATCTTTGTATAGTTCATCC
	pSLI-N-PfTUPA-mChSEP	Step1	Gibson cloning	Synthesized oligo- nucleotide	GTTGAAGAAAATCCAGGTCCAGCTAGCATGACGCGTGCTAGAGGTGCTGCTGCTGGTGCTGG	pSLI-N-GFP-2xFKBP-PfTUPA (NheI, MluI)
		Step2		CAM__PMII-mChSEP__ diCre (mChSEP)	GATTCAGTTGCGAGCCAATTAACTACACAAGTTATCCATATGATAATCCAG	pSLI-N-PfTUPA-mChSEP Step1 (StuI)
					GTATAATGTATGCTATACGAAGTTATAGGCCTCTAGTTATCTTTGTATAGTTCATCCATG
	pSLI-N-GFP-2xFKBP-PfTUPA (S850N)	Step1	Gibson cloning	pSLI-N-Halo-PfTUPA (residues 1-850 of PfTUPA)	CTGGAGGTGCAGGTAGACCTAGGATGCTTGAGCTTCTTAGAAACG	pSLI-N-GFP-2xFKBP-PfTUPA Step 1 (AvrII, StuI)
					GTATGCTATACGAAGTTATAGGCCTATTGAAAATCTGAGTCTCGTC
		Step2		pSLI-N-Halo-PfTUPA (851-end of PfTUPA)	CGACGAGACTCAGATTTTCAaTATTTTCTTCAGCTTCCTTATTAAG	pSLI-N-GFP-2xFKBP-PfTUPA (S850N) Step1 (StuI)
					CGAAGTTATAGGCCTCTAGTAGTTAATTGGCTCGCAAC
	pSLI-C-PfCT1-GFP-Sandwich		Gibson cloning	gDNA (0920700 Cterm HR)	CTATAGAATACTCGCGGCCGCTAGGATACCTTGAAATTATCTGAGCAATTAAC	pSLI-C-GFP-Sandwich (NotI, AvrII)
					GATCTCAATCCTGACCTAGGGTGATTAGTCTTTATCATTTTGTCTACCC
	pSLI-C-PfCT2-GFP-Sandwich		Gibson cloning	gDNA (0626400 Cterm HR)	CTATAGAATACTCGCGGCCGCTAGCGCGATAATAATATTGAAAACAATG	pSLI-C-GFP-Sandwich (NotI, AvrII)
					GATCTCAATCCTGACCTAGGTCTTCTTGACGATTGTTT
	pSLI-C-PfCT3-GFP-Sandwich		Gibson cloning	gDNA (1127600 Cterm HR)	AGCTATTTAGGTGACACTATAGAATACTCGCGGCCGCTAATTAATAGAAGGAAAAGTAGAACAATGG	pSLI-C-GFP-Sandwich (NotI, AvrII)
					GCAGCAGCAGATCTTGATCTCAATCCTGACCTAGGTGGCAATATTGGTTCTGTAAAATCTG
	pSLI-C-PfSTART2-GFP-Sandwich		Gibson cloning	gDNA (0911100 Cterm HR)	CTATAGAATACTCGCGGCCGCTAGTGTACATATAAGAGCAAAACTACCATATG	pSLI-C-GFP-Sandwich (NotI, AvrII)
					GATCTCAATCCTGACCTAGGAGTCTTACTATCCAGTTCCTCATTATG
	pSLI-C-PfSTART3-GFP-Sandwich		Gibson cloning	gDNA (1463500 Cterm HR)	CTATAGAATACTCGCGGCCGCTTATTATTAACATACATGATCC	pSLI-C-GFP-Sandwich (NotI, AvrII)
					GATCTCAATCCTGACCTAGGAATACTTTGTCTTAAGGTATTTAAC
	pSLI-C-0520100-Halo-Sandwich		Gibson cloning	gDNA (0520100 Cterm HR)	CTATTTAGGTGACACTATAGAAGCGGCCGCTAGACGGAAGTGTTGTCAAATGATCATAAG	pSLI-C-Halo-Sandwich (NotI, AvrII)
					GCAGATCTTGATCTCAATCCTGACCTAGGATAAAATTTGAGCAACATAGCGGTTAAAT
	pSLI-C-1217500-Halo-Sandwich		Gibson cloning	gDNA (1217500 Cterm HR)	CTATTTAGGTGACACTATAGAAGCGGCCGCTAGACTATTACACTGGAAAGTTTAAGTGAGG	pSLI-C-Halo-Sandwich (NotI, AvrII)
					GCAGATCTTGATCTCAATCCTGACCTAGGAATAATCCATGTTGAAAATCCTTT
	pSLI-N-Halo-1146200	Step1	Gibson cloning	gDNA (1146200 Nterm HR)	GGTGACACTATAGAATACTCGCGGCCGCTAGAGTGATGATATTATGAATGGTG	pSLI-N-Halo (NotI, PmeI)
					CTTCTGATATTAACTTCTGCTCGTTTAAACCAAAGCACTGCCTGATATTGC
		Step2		Synthesized large DNA fragment of recodonized 1146200	GTGCTGGAGGTGCAGGTAGACCTAGGATGTCAGACGACATAATGAACGGAGACACATTAAGTGAATACCGTAAAATACACAAGAAGAACTACGAAGAACGTATTATTAAGGAGAACGAGCTTATTGAGAAGCAGAAGACAGAGGAGCTTCTTAACGAGAAGAAGAAGAATGAGGAGATATACCGTCAGTTGCAGATTGACAAGGACCGTGAGTATAGCAAGCAGTGCTACTACGAGATAAACAACTTCCAGAATATTCACGAGCGTACATATAACGACAGTGACATACGTGAGAACTACACTCAGCGTCTTATAAATCCAAGTGCTTACAGCTACATAGACAACAATATGACTCAGAACCTTCTTGACGGAGACATGGGTTACACATTCAGCCAGCGTA…	pSLI-N-Halo-PF3D7_1146200 Step1 (AvrII, StuI)
	pSLI-N-GFP-2xFKBP-PfTUPA_UTR_mCh-PfTUPA (WT)	Step1	Gibson cloning	gDNA (0214800 Nterm HR)	CTATAGAATACTCGCGGCCGCTAGTTGGAATTATTACGTAATGC	pSLI-N-GFP-3`UTR-mCh (NotI, PmeI)
					TAACTTCTGCTCGTTTAAACCTGCACCATTTAACATCCTTGCCTC
		Step2	Gibson cloning	pSLI-N-Halo-PfTUPA (recodonized PfTUPA)	GGAGCAGGAGCAATATTAAGTAGAGCCGGCATGCTTGAGCTTCTTAGAAACGC	pSLI-N-GFP-2xFKBP-PfTUPA_UTR_mCh-PfTUPA (WT) Step1 (NaeI, SalI)
					CATTAAGCTGCCATATCCGTCGACCTAGTAGTTAATTGGCTCGCAAC
		Step3	Gibson cloning	Second recodonized PfTUPA (PfTUPA_2) synthesized by Biocat	GCTGGTGCTGGAGGTGCAGGTAGACCTAGGATGCTTGAATTACTAAGAAATGC	pSLI-N-GFP-2xFKBP-PfTUPA_UTR_mCh-PfTUPA (WT) Step2 (AvrII, KpnI)
					CTGAATGTCCGAACCTTGGTACCCTAGTAATTGATTGGTTCACAAG
	CAM__mSc-PfTUPA (Dead) __ diCre	Step1	Gibson cloning	pSLI-N-Halo-PfTUPA (PfTUPA residues 1-1232, L1232W)	CAGTTGCAACATTAGGTACCATGCTTGAGCTTCTTAGAAACGC	CAM__mSc-TmSec61β __ diCre (KpnI, AgeI)
					TTCCTTCCCCACCGGTccaGTAGTAAATTCCCTTCTCGTAG
		Step2	Gibson cloning	pSLI-N-Halo-PfTUPA (PfTUPA residues 1233-1320, V1320W)	CGAGAAGGGAATTTACTACtggAGCCTTGACGGTTACTTCAAGCAC	CAM__mSc-PfTUPA (Dead) __ diCre Step1 (AgeI)
					TTCCTTCCCCACCGGTccaGTCGTCAAGCTTTATGTCAACG
		Step3	Gibson cloning	pSLI-N-Halo-PfTUPA (PfTUPA residues 1321-end)	GTTGACATAAAGCTTGACGACtggCAGGACCGTGTTCAGGAGAAAG	CAM__mSc-PfTUPA (Dead) __ diCre Step2 (AgeI)
					TTCCTTCCCCACCGGTGTAGTTAATTGGCTCGCAACTG
	pSLI-N-GFP-2xFKBP-PfTUPA_UTR_mCh-PfTUPA (Dead)	Step2	Gibson cloning	CAM__mSc-PfTUPA (Dead) __ diCre (recodonized PfTUPA DEAD)	GGAGCAGGAGCAATATTAAGTAGAGCCGGCATGCTTGAGCTTCTTAGAAACGC	pSLI-N-GFP-2xFKBP-PfTUPA_UTR_mCh-PfTUPA (WT) Step1 (NaeI, SalI)
					CATTAAGCTGCCATATCCGTCGACCTAGTAGTTAATTGGCTCGCAAC
		Step3	Gibson cloning	Second recodonized PfTUPA (PfTUPA_2) synthesized by Biocat	GCTGGTGCTGGAGGTGCAGGTAGACCTAGGATGCTTGAATTACTAAGAAATGC	pSLI-N-GFP-2xFKBP-PfTUPA_UTR_mCh-PfTUPA (DEAD) Step2 (AvrII, KpnI)
					CTGAATGTCCGAACCTTGGTACCCTAGTAATTGATTGGTTCACAAG
	Organelle markers (coexpressed with diCre or mislocalization constructs)
	CAM__P40-mSc __ diCre		Gibson cloning	crt-P40-mSc__NLS-FRB (P40-mSc)	ATCAGGATCCGTCGACATGGCTGTGGCCCAGCAG	CAM__mSc-TmSec61β __ diCre (SalI, AgeI)
					TTCCTTCCCCACCGGTCTTGTAAAGCTCATCCATACCACC
	CAM__P40-Halo __ diCre		Gibson cloning	pSLI-N-Halo (Halo)	GATTATGCACCAGTTGCAACATTAGGTACCATGGCAGAAATTGGTACGGG	CAM__P40-mCh __ diCre (KpnI, AgeI)
					CAAACTTCCTCTTCCTTCCCCACCGGTACCTGAAATTTCTAATGTAC
	CAM__PMII-mCh-SEP __ diCre		Gibson cloning	SEP DNA sequence (kindly shared by J. Matz)	GGACGAGCTGTACAAGACGCGTGTTATCGGAGCAGGTGCAGG	CAM__PMII-mCh__ diCre (MluI, AgeI)
					CTTCCTCTTCCTTCCCCACCGGTGTTATCTTTGTATAGTTCATCC
	Other constructs
	Sf3A2__mCh-2xPH(PfPITP)	Step1	Gibson cloning	pSLI-N-PfPITP-mNG (PH PfPITP)	ATTAAGTAGAGCTAGCAGTGAGAACTATTTCTTTTTCAAAA	Sf3A2__mCh-K13 (NheI, XmaI)
					TATCCCTCGACCCGGGttaTTGCTTTATTTCACGTTTCTTAACT
		Step2		Sf3A2__mCh-2xPH(PfPITP) Step1 (PH PfPITP)	CCGGCGGCATGGACGAGCTGTACAAGACGCGTGATCCAACAAGAAGTGCAAATAGTGG	Sf3A2__mCh-2xPH(PfPITP) Step1 (MluI)
					CTGCTCCACTATTTGCACTTCTTGTTGGATCTTGCTTTATTTCACGTTTCTTAACTGACTC
	Gene specific primers for confriming correct integration of plasmid into genome
	PF3D7_0214800 (PfTUPA)	5' end	GTAAATTACAATAATTTATTCTATAAAGTTCAGAATG
		3' end	CCTCTAGATTTGATTCATTGAGACATGCAGATATC
	PF3D7_0920700 (PfCT1)	5' end	GTTTATAGTTTGGAGACAAATGCATATACAAG
		3' end	CACATTTTTCACATATCTCCCACTATACTTTTCTAC
	PF3D7_0626400 (PfCT2)	5' end	CACATGATAATACTTCAAAAGAATATAATTATCCAGAGGTC
		3' end	GTTCATTTTTATAAGTGCCCAATTTAC
	PF3D7_1127600 (PfCT3)	5' end	CATGGAAGGGATAAACAAATGC
		3' end	AAGCATACAAATACAGCAACAAGC
	PF3D7_0911100 (PfSTART2)	5' end	GTAAGCAAAATAGTGAAGGGTGGATTAAAG
		3' end	CACATTATTTTTGTGTTATAATGCTATGTGTATC
	PF3D7_1463500 (PfSTART3)	5' end	GATTTACTCTTTCAGGATCCATCAAAAGTAGAC
		3' end	GATATATTTAGCAGATACGTTTGGTTTCAGGAATG
	PF3D7_0520100	5' end	GTTGTTAATATAAGTAACACTTTG
		3' end	CATATAAACAGAGGGTAAAACATAATG
	PF3D7_1146200	5' end	GTACACACTCCAATACATATAC
		3' end	GTTACATATCAACTGAACCGTTG
	PF3D7_1217500	5' end	GGAGTATATTAATATAATGTACAAACG
		3' end	GCTATAAGGTACAATTACATATG
	Common primers used for assessing integration/excission
	FKBP_Rv	for 5' integration junctions		TTGACCTCTTTTTGGAAATGTACG
	pARL_Fw	for 3' integration junctions		GGAATTGTGAGCGGATAACAATTTCACACAGG
	DHODH_Rv	for 5' integration junctions		GATGCATTCATAAATGGGTTTTC

### Sheet: Synthesized large DNA fragments
	Table S2 (cont..): All large DNA fragments synthesized for this study.
	Plasmid with synthesized DNA	Sequence
	pUC57_recodonized PfTUPA (flanked by AvrII and StuI sites)	TCGCGCGTTTCGGTGATGACGGTGAAAACCTCTGACACATGCAGCTCCCGGAGACGGTCACAGCTTGTCTGTAAGCGGATGCCGGGAGCAGACAAGCCCGTCAGGGCGCGTCAGCGGGTGTTGGCGGGTGTCGGGGCTGGCTTAACTATGCGGCATCAGAGCAGATTGTACTGAGAGTGCACCATATGCGGTGTGAAATACCGCACAGATGCGTAAGGAGAAAATACCGCATCAGGCGCCATTCGCCATTCAGGCTGCGCAACTGTTGGGAAGGGCGATCGGTGCGGGCCTCTTCGCTATTACGCCAGCTGGCGAAAGGGGGATGTGCTGCAAGGCGATTAAGTTGGGTAACGCCAGGGTTTTCCCAGTCACGACGTTGTAAAACGACGGCCAGTGAAT…
	pUC57_second recodonized PfTUPA	TCGCGCGTTTCGGTGATGACGGTGAAAACCTCTGACACATGCAGCTCCCGGAGACGGTCACAGCTTGTCTGTAAGCGGATGCCGGGAGCAGACAAGCCCGTCAGGGCGCGTCAGCGGGTGTTGGCGGGTGTCGGGGCTGGCTTAACTATGCGGCATCAGAGCAGATTGTACTGAGAGTGCACCATATGCGGTGTGAAATACCGCACAGATGCGTAAGGAGAAAATACCGCATCAGGCGCCATTCGCCATTCAGGCTGCGCAACTGTTGGGAAGGGCGATCGGTGCGGGCCTCTTCGCTATTACGCCAGCTGGCGAAAGGGGGATGTGCTGCAAGGCGATTAAGTTGGGTAACGCCAGGGTTTTCCCAGTCACGACGTTGTAAAACGACGGCCAGTGAAT…
